# Purine permease 5 contributes to riboflavin distribution in *Arabidopsis* reproductive organs

**DOI:** 10.64898/2026.02.25.708111

**Authors:** Rui Shibata, Hikari Kuwata, Takuto Sugimoto, Madoka Kikuchi, Takahiro Ishikawa, Takahisa Ogawa

## Abstract

Riboflavin (vitamin B□; RF) and its derivatives flavin mononucleotide (FMN) and flavin adenine dinucleotide (FAD) are indispensable cofactors for redox reactions in plants. While higher plants possess a conserved pathway for *de novo* riboflavin biosynthesis, how flavins are transported and spatially distributed between tissues remains unresolved. In particular, the molecular identity of plasma membrane transporters involved in flavin transport in plants remains largely unknown. Here, we identify *Arabidopsis* purine permease 5 (*AtPUP5*) as a plasma membrane–localized protein associated with riboflavin transport and its distribution in plants. Using a riboflavin-auxotrophic yeast mutant, we show that *AtPUP5* enhances intracellular accumulation of RF and, to a lesser extent, FMN, whereas FAD accumulation is inefficient under the conditions tested. In planta, *AtPUP5* overexpression increases RF accumulation following external application. In contrast, loss-of-function mutants do not display defects in bulk RF uptake at the whole-plant level, indicating that *AtPUP5* is not essential for global riboflavin acquisition. Notably, *AtPUP5* deficiency results in RF overaccumulation in reproductive organs, including inflorescences, siliques, and seeds, irrespective of external RF supply. This organ-specific phenotype is fully suppressed by genetic complementation and coincides spatially with strong *AtPUP5* promoter activity in reproductive tissues. These findings suggest that AtPUP5 contributes to the regulation of localized riboflavin distribution in reproductive tissues. Together, our study provides a molecular framework for plasma membrane–mediated regulation of riboflavin distribution in plants and highlights spatial regulation as an important component of flavin homeostasis.
