## Supplemental Table1 for "Purine permease 5 contributes to riboflavin distribution in *Arabidopsis* reproductive organs"

### Sheet: Table S1
Table S1 Oligonucleotide primers used in this study
Usage	Primer name	Sequence
		Forward	Reverse
Generation of a yeast rib5Δ mutant	rib5Δ-kanMX6	5’-CGTACATGTCAAACCAATTGGTGAGATCGTAACCATAGCAGGATCCCCGGGTTAATTAAGGCGCGCCAGATCT-3’	5’-AAAAATGCGTTTATGAAACCTATTTATGACGAATTTTTTAGAATTCGAGCTCGTTTAAAC-3’
Construction of plasmids for expressing AtPUP in yeast	inf-pYES2	5’-TCTAGAGGGCCGCATCATGTAAT-3’	5’-GGTACCAAGCTTAATATTCCCTATAGTGAG-3’
	inf-PUP1	5’-ATTAAGCTTGGTACCATGAAGAATGGTTTGATAAT-3’	5’-ATGCGGCCCTCTAGATTAAGCAACATAATCACTAA-3’
	inf-PUP2	5’-ATTAAGCTTGGTACCATGAAGATGAAGACAGTTCT-3’	5’-ATGCGGCCCTCTAGATTAAGCTACATAATCAGTAA-3’
	inf-PUP3	5’-ATTAAGCTTGGTACCATGGTGAAGGCTCTTGTGAT-3’	5’-ATGCGGCCCTCTAGATTAACACTCACTTATGGGTC-3’
	inf-PUP4	5’-ATTAAGCTTGGTACCATGAGTGATGGTCGAGTTAACG-3’	5’-ATGCGGCCCTCTAGATCAAGCCCTATCATCCGCCG-3’
	inf-PUP5	5’-ATTAAGCTTGGTACCATGGATGAAACAACAGAACG-3’	5’-ATGCGGCCCTCTAGATTAGGATGAAGAAGAGGAAG-3’
	inf-PUP6	5’-ATTAAGCTTGGTACCATGATGGAACTAGAATCAGA-3’	5’-ATGCGGCCCTCTAGACTAAGCTTGGACATGAATGG-3’
	inf-PUP7	5’-ATTAAGCTTGGTACCATGGACAGATCTCAAGAACA-3’	5’-ATGCGGCCCTCTAGATCACACACTTTGTATGTTTG-3’
	inf-PUP8	5’-ATTAAGCTTGGTACCATGGAAATAACTCAAGTAAT-3’	5’-ATGCGGCCCTCTAGATCATACACTATGTATGTTTG-3’
	inf-PUP9	5’-ATTAAGCTTGGTACCATGGACAAGGAAATTCACCA-3’	5’-ATGCGGCCCTCTAGATCAAACCCCTATATGCAAAG-3’
	inf-PUP10	5’-ATTAAGCTTGGTACCATGACGGCGGATCAAGAACT-3’	5’-ATGCGGCCCTCTAGATTATTTTGATTGCCAAGTTG-3’
	inf-PUP11	5’-ATTAAGCTTGGTACCATGGCGAAGGAACCAGTTCG-3’	5’-ATGCGGCCCTCTAGATCAACAGGGCGGTTCTACCC-3’
	inf-PUP12	5’-ATTAAGCTTGGTACCATGTTGCTGCTTAAGGAAGA-3’	5’-ATGCGGCCCTCTAGATCATTCGGCCTGAGCTTCTC-3’
	inf-PUP13	5’-ATTAAGCTTGGTACCATGGATGAAGAAGAAGCAAT-3’	5’-ATGCGGCCCTCTAGACTATTCAGCCTGAGCTTCTC-3’
	inf-PUP14	5’-ATTAAGCTTGGTACCATGGCTCAGAATCAACAACC-3’	5’-ATGCGGCCCTCTAGACTAATAAGCCATACGATTGT-3’
	inf-PUP15	5’-ATTAAGCTTGGTACCATGCAGTCGTCAAATCCACA-3’	5’-ATGCGGCCCTCTAGATTAGCTTGTGGATTGGTCAT-3’
	inf-PUP16	5’-ATTAAGCTTGGTACCATGGAAGAGTTTCAAGGTCC-3’	5’-ATGCGGCCCTCTAGACTAAGCTTCACTGTTGTTGT-3’
	inf-PUP17	5’-ATTAAGCTTGGTACCATGGAGATGTCCAAAGCTTC-3’	5’-ATGCGGCCCTCTAGACTAAACTTCAACATTGTTCT-3’
	inf-PUP18	5’-ATTAAGCTTGGTACCATGGAGATGACCGAAGCTTC-3’	5’-ATGCGGCCCTCTAGACTAAACGTCAATATTGTTCT-3’
	inf-PUP19	5’-ATTAAGCTTGGTACCATGGGTTTCCACACAAAATC-3’	5’-ATGCGGCCCTCTAGATCATACTCTAGTTGTTTGGC-3’
	inf-PUP21	5’-ATTAAGCTTGGTACCATGGGCATATCTCAAGTACA-3’	5’-ATGCGGCCCTCTAGATCATAAAGTTTGTGTTTCTT-3’
Construction of a plasmid for expressing GFP-AtPUP5 fusion protein	inf-pGWB506-PUP5	5’-GCTGAACGAGAAACGATGGATGAAACAACAGAA-3’	5’-CTTTACTTGTACATCTTAGGATGAAGAAGAGGAAGCTTGA-3’
	inf-pGWB506	5’-GATGTACAAGTAAAGCGGCCCGAGCTCGAATTTCC-3’	5’-CGTTTCTCGTTCAGCTTTTTTGTACAAACTTGTGA-3’
Construction of a plasmid for the expression profile of AtPUP5 using promoter-GUS fusion	pro.PUP5	5’-AGAAAAGTATCTTTATTCGAATGCACATCTCAAAG-3’	5’-TAGTAGTCCTGAAACATAAAACCTGACTCAG-3’
	inf-pro.PUP5	5’-AGACCAAAGGGCAATAGAAAAGTATCTTTATTCGA-3’	5’-TACAGGACGTAACATTAGTAGTCCTGAAACATAAA-3’
	inf-pRI201-GUS	5’-ATGTTACGTCCTGTAGAAACCCCAACCCGT-3’	5’-ATTGCCCTTTGGTCTTCTGAGACTGTATCT-3’
Construction of a plasmid for overexpressing AtPUP5 in plants	inf-PUP5-OX	5’-CTGTTGATACATCACATGGATGAAACAACAGAACGC-3’	5’-TCGAGGTCGACACTTAGGATGAAGAAGAGG-3’
Construction of a plasmid for generation of the AtPUP5 complementation Arabidopsis plants	inf-pro.PUP5	5’-AGACCAAAGGGCAATAGAAAAGTATCTTTATTCGA-3’	5’-TTTCATCCATTAGTAGTCCTGAAACATAAAACCTGACTCA-3’
	inf-pro.PUP5-PUP5	5’-ATGGATGAAACAACAGAACGCC-3’	5’-ATTGCCCTTTGGTCTTCTGAGACTGTATCT-3’
Semi-quantitative RT-PCR	Actin2	5’-GGCAAGTCATCACGATTGG-3’	5’-TCATACTCGGCCTTGGAGATCC-3’
	AtPUP5	5’-ATCCTCAGTCAAATTTATCAGTCAG-3’	5’-AAAACCAAAGACAGGATTTT-3’
	AtPUP8	5’-ATGGAAATAACTCAAGTAATCTATGTCAAT-3’	5’-TCATACACTATGTATGTTTGTGTGACC-3’
Quantitative RT-PCR	Actin2	5’-GGCAAGTCATCACGATTGG-3’	5’-CAGCTTCCATTCCCACAAAC-3’
	AtPUP5	5’-CTCGGTTTCTTGAGTGCTGC-3’	5’-GAAGGCAAGCGACGAAGAAG-3’
	AtPUP8	5’-GGTCAGGAGGAAATGAATACCAC-3’	5’-GGCAAGCAAGGACAAAGAACA-3’
